# Gene drive and genetic sex conversion in the global agricultural pest *Ceratitis capitata*

**DOI:** 10.1101/2023.08.16.553191

**Authors:** Angela Meccariello, Shibo Hou, Serafima Davydova, James Fawcett, Alexandra Siddall, Philip T. Leftwich, Flavia Krsticevic, Philippos Aris Papathanos, Nikolai Windbichler

## Abstract

Homing-based gene drives are novel interventions promising the area-wide, species-specific genetic control of harmful insect populations. Here we characterise a first set of gene drives in a tephritid agricultural pest species, the Mediterranean fruit fly *Ceratitis capitata* (medfly). Our results show that the medfly is highly amenable to homing-based gene drive strategies. By targeting the medfly *transformer* gene, we also demonstrate two different mechanisms by which CRISPR-Cas9 gene drive can be coupled to sex conversion, whereby genetic females are transformed into fertile and harmless XX males. Given this unique malleability of sex determination, we modelled gene drive interventions that couple sex conversion and female sterility and found that such approaches could be effective and tolerant of resistant allele selection in the target population. Our results open the door for developing gene drive strains for the population suppression of the medfly and related tephritid pests by co-targeting female reproduction and shifting the reproductive sex ratio towards males. They demonstrate the untapped potential for gene drives to tackle agricultural pests in an environmentally friendly and economical way.
