## Supplementary material for "Gene drive and genetic sex conversion in the global agricultural pest *Ceratitis capitata*": Supplementary Table 1.xlsx

### Sheet: Genotyping
Marker	Sex	Fluorescence pattern	Tra genotype	Karyotype	Number
DsRed positive	Male	complete	mosaic	XY	41
				XX	8
		patchy	mosaic	XY	2
			mosaic*	XY	37
			WT	XY	3
	Intersex	complete	mosaic	XX	32
		patchy	mosaic	XX	3
			mosaic*	XX	39
DsRed negative	Male	N/A	WT / indel	XY	2
			WT / mosaic	XY	1
			WT / WT	XY	2
*WT trace visible
