## Supplementary material for "Gene drive and genetic sex conversion in the global agricultural pest *Ceratitis capitata*": Supplementary Table 2.xlsx

### Sheet: XX fertility
		Male Karyotype	Transgenic progeny			Nontransgenic progeny			Total progeny
Parental cross to obtain males	Experimental cross		Males	Females	Intersex	Male	Female	Intersex
15 vasa drive ♂ x 30 wt ♀	1 vasa drive ♂ x 10 wt ♀	XY	n.d.
	1 vasa drive ♂ x 10 wt ♀	XY	n.d.
	1 vasa drive ♂ x 10 wt ♀	XX	0	0	91	0	10	29	130
	1 vasa drive ♂ x 10 wt ♀	XY	n.d.
	1 vasa drive ♂ x 10 wt ♀	XY	n.d.
	1 vasa drive ♂ x 10 wt ♀	XY	n.d.
	1 vasa drive ♂ x 10 wt ♀	XY	n.d.
	1 vasa drive ♂ x 10 wt ♀	XY	n.d.
	1 vasa drive ♂ x 10 wt ♀	XY	n.d.
	1 vasa drive ♂ x 10 wt ♀	XX	0	0	71	0	4	20	95
	1 vasa drive ♂ x 10 wt ♀	XX	0	0	110	0	10	27	147
	1 vasa drive ♂ x 10 wt ♀	XY	n.d.
	1 vasa drive ♂ x 10 wt ♀	XY	n.d.
	1 vasa drive ♂ x 10 wt ♀	XY	n.d.
	1 vasa drive ♂ x 10 wt ♀	XY	n.d.
	1 vasa drive ♂ x 10 wt ♀	XY	n.d.
	1 vasa drive ♂ x 10 wt ♀	XY	n.d.
	1 vasa drive ♂ x 10 wt ♀	XY	n.d.
	1 vasa drive ♂ x 10 wt ♀	XY	n.d.
	1 vasa drive ♂ x 10 wt ♀	XY	n.d.
	1 non-transgenic ♂ x 10 wt ♀	XY	n.d.
	1 non-transgenic ♂ x 10 wt ♀	XY	n.d.
	1 non-transgenic ♂ x 10 wt ♀	XY	n.d.
	1 non-transgenic ♂ x 10 wt ♀	XX	0	0	0	0	178	0	178
	1 non-transgenic ♂ x 10 wt ♀	XY	n.d.
	1 non-transgenic ♂ x 10 wt ♀	XY	n.d.
	1 non-transgenic ♂ x 10 wt ♀	XX	0	0	0	0	134	0	134
	1 non-transgenic ♂ x 10 wt ♀	XY	n.d.
	1 non-transgenic ♂ x 10 wt ♀	XY	n.d.
	1 non-transgenic ♂ x 10 wt ♀	XY	n.d.
