## Supplementary material for "Gene drive and genetic sex conversion in the global agricultural pest *Ceratitis capitata*": Supplementary Table 3.xlsx

### Sheet: Intersex fertility
Parent 1	Sexual phenotype parent 1	Parent 2	Sexual Phenotype parent 2	Replicate	Embryos oviposited	Hatched embryos
tra drive	pseudo_male intersex	wt	wt female	1	253	0
tra drive	pseudo_male intersex	wt	wt female	2	291	0
tra drive	pseudo_male intersex	wt	wt female	3	190	0
tra drive	pseudo_male intersex	wt	wt female	4	270	0
tra drive	pseudo_male intersex	wt	wt female	5	185	0
white + tra drive	pseudo_male intersex	wt	wt female	1	222	0
white + tra drive	pseudo_male intersex	wt	wt female	2	239	0
white + tra drive	pseudo_male intersex	wt	wt female	3	175	0
white + tra drive	pseudo_male intersex	wt	wt female	4	198	0
white + tra drive	pseudo_male intersex	wt	wt female	5	215	0
wt	wt male	tra drive	pseudo_female intersex	1	0	0
wt	wt male	tra drive	pseudo_female intersex	2	0	0
wt	wt male	tra drive	pseudo_female intersex	3	0	0
wt	wt male	tra drive	pseudo_female intersex	4	0	0
wt	wt male	tra drive	pseudo_female intersex	5	0	0
wt	wt male	white + tra drive	pseudo_female intersex	1	0	0
wt	wt male	white + tra drive	pseudo_female intersex	2	0	0
wt	wt male	white + tra drive	pseudo_female intersex	3	0	0
wt	wt male	white + tra drive	pseudo_female intersex	4	0	0
wt	wt male	white + tra drive	pseudo_female intersex	5	0	0
wt	wt male	wt	wt female	1	298	286
wt	wt male	wt	wt female	2	282	263
wt	wt male	wt	wt female	3	255	245
