## Supplementary material for "Gene drive and genetic sex conversion in the global agricultural pest *Ceratitis capitata*": Supplementary Table 4.xlsx

### Sheet: Primers plasmids
Primer ID	sequence 5'.>3'	Plasmid
Fw-WHL	TCTATAAATTACGTTGGGCGGGA	Backbone pHA-white-dsRED
Rev-WHL	GATAAACCCTTCACCCGACCC
Fw-WHR	GGGTGGCGAGCGTAAGC
Rev-WHR	ACAGGCAGTTCGGTGGTGAA
Gb-For-WHL	GAAACAGCTATGACCATGATTACGCCACTAGTCCGAGGCCTCTATAAATTACGTTGGGCGGGA
Gb-Rev-WHL	GGAGAACTATATGGCGCGCCGATAAACCCTTCACCCGACCC
Gb-For-WHR	ATGTATCTTAAGGCACGCGTGGGTGGCGAGCGTAAGC
Gb-Rev-WHR	ATACGACTCACTATAGGGCGAATTGGGGATCGATCCACTAACAGGCAGTTCGGTGGTGAA
Gb-For-U6-AscI	GGTCGGGTGAAGGGTTTATCGGCGCGCCATATAGTTCTCCCTACGATGACCTAT
Gb-Rev-dsRED	GTCGCTTACGCTCGCCACCCACGCGTGCCTTAAGATACATTGATGAGTTTGG
For-Prom-Nos	AGATCTTTACAATTTGTATTTCAGTTTA	pNanos-w
Rev-Prom-Nos	AATTATTACTACAGCTATCAGTATTACAA
For-Term-Nos	GAAATTAGTTTTTTAAATTCTATCTTAATAGAAATTTC
Rev-Term-Nos	ATGTTGGTAATGTCAATTACAAGAATG
Gb-Fw-Prom-Nos	GGTCGGGTGAAGGGTTTATCAGATCTTTACAATTTGTATTTCAGTTTA
Gb-Rev-Prom-Nos	CGTCGTGGTCCTTATAGTCCATAATTATTACTACAGCTATCAGTATTACA
Gb-For-Term-Nos	GGCCGGCCAGGCAAAAAAGAAAAAGTAAGAAATTAGTTTTTTAAATTCTATCTTAATAGAAA
Gb-Rev-Term-Nos	TCGATAGGTCATCGTAGGGAGAACTATATGGCGCGCCATGTTGGTAATGTCAATTACAA
Gb-ForN-Cas9	GTAATACTGATAGCTGTAGTAATAATTATGGACTATAAGGACCACGACG
Gb-RevN-Cas9	GAAATTTCTATTAAGATAGAATTTAAAAAACTAATTTCTTACTTTTTCTTTTTTGCCTGGCCGGCC
For-Prom-Zpg	CTTTTGGGGGGCTCTTTTTTATT	pZpg-w
Rev-Prom-Zpg	ATTTATGGCTTGTGGAATGAATATTTCC
For-Term-Zpg	TACAATTCATCGACTGACTTGTACAGATAC
Rev-Term-Zpg	CCCGAAGCGAAATGCTGTCATTAATGTTG
Gb-Fw-Prom-Zpg	GGTCGGGTGAAGGGTTTATCCTTTTGGGGGGCTCTTTTTTATT
Gb-Rev-Prom-Zpg	TCCGTCGTGGTCCTTATAGTCCATATTTATGGCTTGTGGAATGAATATTTCC
Gb-For-Term-Zpg	GGCCACGAAAAAGGCCGGCCAGGCAAAAAAGAAAAAGTAATACAATTCATCGACTGACTTGTACAGATACA
Gb-Rev-Term-Zpg	CGATAGGTCATCGTAGGGAGAACTATATGGCGCGCCCCCGAAGCGAAATGCTGTCATTAATGTTG
Gb-ForZ-Cas9	GGAAATATTCATTCCACAAGCCATAAATATGGACTATAAGGACCACGACGGAG
Gb-RevZ-Cas9	GTATCTGTACAAGTCAGTCGATGAATTGTATTACTTTTTCTTTTTTGCCTGGCCGGCCTTTTTC
For-Prom-Vasa	TTATAGCCTATTTCCACCAAGCAC	pVasa-w
Rev-Prom-Vasa	CATTTTCCGTGGTCTCTCTGAAAATAG
For-Term-Vasa	TAGCACTACCACATCTATAAAAACAA
Rev-Term-Vasa	CGCGCCGCAGTCGAGTCGTCATTTGTT
Gb-Fw-Prom-Vasa	GGTCGGGTGAAGGGTTTATCTTATAGCCTATTTCCACCAAGC
Gb-Rev-Prom-Vasa	AGTCTCCGTCGTGGTCCTTATAGTCCATTTTCCGTGGTCTCTCTGAAAATAGA
Gb-For-Term-Vasa	GGCCAGGCAAAAAAGAAAAAGTAATAGCACTACCACATCTATAAAAACAATATAC
Gb-Rev-Term-Vasa	TCGTAGGGAGAATATATGGCACAGGAAACAGCTATGACCGCGCCGCAGTCGAGTCGTCATTTGTT
Gb-ForV-Cas9	CAGAGAGACCACGGAAAATGGACTATAAGGACCACGACGGAGAC
Gb-RevV-Cas9	GTATATTGTTTTTATAGATGTGGTAGTGCTATTACTTTTTCTTTTTTGCCTGGCCGG
Gb-ForU6-tra	TCGGTGCTTTTTTTTTTAATATATAGTTCTCCCTACGATGACCT	pVasa-w-tra
Gb-RevU6-tra	CGGCCTTGGCCGCGGTTAATAAAAAAAAAAGCACCGACTCGG
Fw-traHL	GTCATAAACAAGTAGATGGTAAAATGTAC	pGdtra
Rev-traHL	GATATCTCTACGTTTAATAACAACTTCGCTTG
Fw-traHR	TTTGGTAATTTTAAAAGCATATTTTTTTCTTTG
Rev-traHR	CCACAGGTGTCCCAGAGAA
Gb-For-traHL	TACGCCACTAGTCCGAGGCCGTCATAAACAAGTAGATGGTAAAATGTAC
Gb-Rev-traHL	ATGCTTTTAAAATTACCAAAGATATCTCTACGTTTAATAACAACTTCGC
Gb-For-traHR	TTATTAAACGTAGAGATATCTTTGGTAATTTTAAAAGCATATTTTTTTCTTTG
Gb-Rev-traHR	TGGGGATCGATCCACTAGTTCCACAGGTGTCCCAGAGAA
Gb-For-U6-tra	TCGGTGCTTTTTTTTTTAATATATAGTTCTCCCTACGATGACCT
Gb-Rev-dsRED	CTTTTAAAATTACCAAAGATCCTTAAGATACATTGATGAGTTTGGA
For-Prom-GdVasatra	GTTGTTATTAAACGTAGAGATGTTTTCCCAGTCACGACCGC
Rev-Prom-GdVasatra	GGTCCTTATAGTCCATTTTCCGTG
For-Term-GdVasatra	CGGCCACGAAAAAGGCCG
Rev-Term-GdVasatra	GCTTTTAAAATTACCAAAGATCTCGAGACAGGAAACAGCTATGACCG
Gb-ForV-Cas9	ACCAAACTTTAAATCTATTTTCAGAGAG
Gb-RevV-Cas9	ATAGATGTGGTAGTGCTATTAC

### Sheet: Molecular analysis
Primer ID	sequence 5'.>3'	Molecular analysis
F_Genome-w	CAGTTGCTCTTTCTACTCCGAAATTG	5' integration white gene
Rev_pNanos	TAGAACAATCTGAAGCTCTCCAATCG
Rev_pZpg	ATTTATGGCTTGTGGAATGAATATTTCC
Rev_pVasa	CGCAGAGAACGTAAATACATCGT
For_dsRed	GGAGCGCGTGATGAACTT	3' integration white gene
F-w-tra	CATCCTACACAACACTGTGAAG
Rev_Genome-w	GAAACATTGGCTACTAAGGTGACA
F_Genome-tra	TTCTGGTAGCTGCCGTATGT	5' integration tra gene
For_Pub	CATGCGTTTCAGCTGTGTAT	3'integration tra gene
Rev_Genome-tra	CGGAAGACTATGCATCAAAATCC
F-indel-w	ACGGCATATGACACAAAAACAG	Indel dection white gene
R-indel-w	TTCTGCGATAGCTTTTTCAACA
F-indel-tra	CGAATTGAACAAAATGTACCCA	Indel dection tra gene
Rev-indel-tra	GAAACGGCATAAAGTGGTTC
F-indel-w		genotype white gene
For_dsRed
Rev_Genome-w
For_Pub		genotype tra gene
F-indel-tra
Rev_tra-screen	GAAACGGCATAAAGTGGTTC
CcYF	GCTCGAAGACATGCATTGAA	karyotyping
CcYR	GACGGTAAGTGCCATTCGTT
